# Algorithms for a Commons Cell Atlas

**DOI:** 10.1101/2024.03.23.586413

**Authors:** A. Sina Booeshaghi, Ángel Galvez-Merchán, Lior Pachter

## Abstract

Cell atlas projects curate representative datasets, cell types, and marker genes for tissues across an organism. Despite their ubiquity, atlas projects rely on duplicated and manual effort to curate marker genes and annotate cell types. The size of atlases coupled with a lack of data-compatible tools make reprocessing and analysis of their data near-impossible. To overcome these challenges, we present a collection of data, algorithms, and tools to automate cataloging and analyzing cell types across tissues in an organism, and demonstrate its utility in building a human atlas.
