## Supplementary Table for "Algorithms for a Commons Cell Atlas"

### Sheet: Sheet1
Project Title	Species	Method	Anatomical Entity	Disease (Donor)	Cell Count Est.	Processing Pipeline	DCP Matrices	Notes
Combinatorial transcription factor profiles predict mature and functional human islet α and β cells	Homo sapiens	10x 3' v2	pancreas	normal	44953	Cell Ranger v2.1 & v3.1	FALSE
Using single-nucleus RNA-sequencing to interrogate transcriptomic profiles of archived human pancreatic islets	Homo sapiens	10x 3' v2	pancreas	normal	10000	Cell Ranger	FALSE
Single-cell sequencing unveils distinct immune microenvironment in human chronic pancreatitis	Homo sapiens	10x Immune & CITE-Seq	pancreas	normal, 2 diseases	28547	Cell Ranger	FALSE
The Tabula Sapiens: a single cell transcriptomic atlas of multiple organs from individual human donors	Homo sapiens	10x 3' v3, 10x 5' v2, Smart-seq	24 anatomical entities	normal, 10 diseases	481120	Cell Ranger, STAR, HTSeq	FALSE
A Single-Cell Transcriptome Atlas of the Human Pancreas.	Homo sapiens	CEL-seq2	pancreas	normal	12288	BWA	FALSE
Massively parallel single-cell RNA-seq analysis of 26,677 pancreatic islets cells from both healthy and type II diabetic (T2D) donors.	Homo sapiens	Drop-seq	pancreas	normal, type 2 diabetes mellitus	39905	STAR	FALSE
RNA Sequencing of Single Human Islet Cells Reveals Type 2 Diabetes Genes	Homo sapiens	Fluidigm C1-based library preparation	pancreas	normal, type 2 diabetes mellitus	1600	CLC Bio Genomics Workbench Version 7.0 (CLC Bio)	FALSE
Single cell transcriptomics defines human islet cell signatures and reveals cell-type-specific expression changes in type 2 diabetes [single cell]	Homo sapiens	Fluidigm C1-based library preparation	pancreas	normal, type 2 diabetes mellitus	638	Bowtie2	FALSE
Single-cell transcriptomics of East-Asian pancreatic islets cells	Homo sapiens	Fluidigm C1-based library preparation	pancreas	normal	223	Partek Genomics Suite (ver6.6)	FALSE
Construction of A Human Cell Landscape by Single-cell mRNA-seq	Homo sapiens	Microwell-Seq	37 anatomical entities	normal, 19 diseases	702968	STAR	FALSE
A single-cell atlas of chromatin accessibility in the human genome	Homo sapiens	sci-RNA-seq	18 anatomical entities	normal	500000	N/A	FALSE	ATAC not RNA
A human cell atlas of fetal gene expression.	Homo sapiens	sci-RNA-seq3	14 anatomical entities	normal	4062965	STAR	FALSE
Single-cell transcriptomics of normal pancreas, intraductal papillary mucinous neoplasm, and pancreatic adenosquamous carcinoma reveals the heterogeneous progression of pancreatic ductal and stromal cells	Homo sapiens	SCOPE-chip	pancreas	normal, 2 diseases	10346	STAR	FALSE
Cryopreservation and post-thaw characterization of dissociated human islet cells	Homo sapiens	Smart-seq2	pancreas	normal	189	STAR/htseq-count	TRUE
Single cell RNA-seq of human pancreatic endocrine cells from Juvenile, adult control and type 2 diabetic donors.	Homo sapiens	Smart-seq2	pancreas	normal, 2 diseases	635	RNA-seq unified mapper (RUM)	TRUE
Single cell transcriptome analysis of human pancreas reveals transcriptional signatures of aging and somatic mutation patterns.	Homo sapiens	Smart-seq2	pancreas	normal	2544	STAR/htseq-count	TRUE
Single-cell RNA-seq analysis of human pancreas from healthy individuals and type 2 diabetes patients	Homo sapiens	Smart-seq2	pancreas	normal, type 2 diabetes mellitus	3514	STAR	TRUE
Single-cell transcriptomics reveals unique features of human pancreatic islet cell subtypes	Homo sapiens	Smart-seq2	pancreas	normal	44953	bowtie1	TRUE
						Uniformly processed cells	51835	0.00871559
						Total Cells	5947388	1
